# Cytoplasmic dynamics are overlooked in single nuclei RNA-seq but can be rescued by CytoRescue, a generative AI model to recover cytoplasm enriched gene

**DOI:** 10.1101/2025.08.15.670239

**Authors:** Wankun Deng, Zhongming Zhao

**Author notes:** to whom the correspondence should be addressed: Zhongming Zhao, Ph.D., Center for Precision Health, McWilliams School of Biomedical Informatics, The University of Texas Health Science Center at Houston, 7000 Fannin St. Suite 600, Houston, TX 77030.

## Abstract

Single-nucleus RNA sequencing (snRNA-seq) generates single cell data from nuclei. It provides valuable compatibility with frozen or difficult-to-dissociate tissues while avoiding stress responses in fresh samples. However, cytoplasmic depletion inherently limits quantification of cytoplasm-enriched genes. Here, we present CytoRescue, a novel generative AI model designed to recover attenuated cytoplasmic signals in snRNA-seq data. Our results demonstrate that CytoRescue effectively restores expression of cytoplasm-enriched genes while preserving underlying gene expression signatures. Taking advantaging of the raw-in-raw-out design, CytoRescue can be easily integrated into the existing pipelines for single-cell sequencing analysis. Notably, CytoRescue successfully recovers EGF signaling pathway components, a critical cell-cell communication pathway in lung cancer, in an independent dataset. CytoRescue addresses a fundamental limitation of snRNA-seq technology, enhancing its utility for comprehensive transcriptomic profiling while maintaining the advantages of single nucleus-based approaches.
