## Supplementary material for "Cytoplasmic dynamics are overlooked in single nuclei RNA-seq but can be rescued by CytoRescue, a generative AI model to recover cytoplasm enriched gene": Table S1

### Sheet: Table S1
Supplemental Table S1. Training and validation dataset in this study.
Sample	Sample type	Patient ID	Cell #	Ref (PMID)
10-CST-0901	Normal_Lung	Patient_10	3471	38814983
10-CTT-0902	Tumor_Lung	Patient_10	10793
4-CST-3018	Normal_Lung	Patient_4	5860
6-CST-3027	Normal_Lung	Patient_6	1591
6-CTT-3028	Tumor_Lung	Patient_6	8832
8-CST-0892	Normal_Lung	Patient_8	7424
8-CTT-0893	Tumor_Lung	Patient_8	8105
Nuc_RM101_2	Brain/Microglia	RM101	458	32997994
Nuc_RM102_1	Brain/Microglia	RM102	452
Nuc_RM102_2	Brain/Microglia	RM102	185
Nuc_RM77_1	Brain/Microglia	RM77	456
Nuc_RM77_2	Brain/Microglia	RM77	646
Nuc_RM95_1	Brain/Microglia	RM95	532
Nuc_RM95_2	Brain/Microglia	RM95	697
