## Supplementary material for "Cytoplasmic dynamics are overlooked in single nuclei RNA-seq but can be rescued by CytoRescue, a generative AI model to recover cytoplasm enriched gene": Table S2

### Sheet: Table S2
Supplemental Table S2. Pearson's correlation coefficient between mean gene expression in scRNA-seq and snRNA-seq, CytoRescue, scVI imputed, and ALRA imputed counts.
Sample	PCC - snRNA-seq	PCC - CytoRescue	PCC - scVI	PCC - ALRA
10-CST-0901	0.84515	0.946881	0.84785	0.718649
10-CTT-0902	0.858738	0.993128	0.87545	0.76763
4-CST-3018	0.820984	0.942608	0.82425	0.705192
6-CST-3027	0.84704	0.909408	0.841943	0.715135
6-CTT-3028	0.888966	0.988406	0.895041	0.815049
8-CST-0892	0.824705	0.914531	0.836337	0.719166
8-CTT-0893	0.914758	0.971179	0.908235	0.779542
RM101_2	0.881997	0.954496	0.90646	0.649042
RM102_1	0.811719	0.931081	0.82981	0.528691
RM102_2	0.811299	0.92601	0.825285	0.57747
RM77_1	0.84749	0.962966	0.874863	0.664932
RM77_2	0.894178	0.970509	0.90816	0.661496
RM95_1	0.910542	0.918003	0.909857	0.601268
RM95_2	0.909196	0.917107	0.912061	0.562485
